# Evaluation of nanopore sequencing for epigenetic epidemiology: a comparison with DNA methylation microarrays

**DOI:** 10.1101/2022.03.01.482537

**Authors:** Robert Flynn, Sam Washer, Aaron R Jeffries, Alexandria Andrayas, Gemma Shireby, Meena Kumari, Leonard C Schalkwyk, Jonathan Mill, Eilis Hannon

**Author notes:** Correspondence to: Eilis Hannon, University of Exeter Medical School, RILD Building, Royal Devon and Exeter Hospital, Barrack Road, Exeter. EX2 5DW. UK.: NA.

## Abstract

Most epigenetic epidemiology to date has utilized microarrays to identify positions in the genome where variation in DNA methylation is associated with environmental exposures or disease. However, these profile less than 3% of DNA methylation sites in the human genome, potentially missing affected loci and preventing the discovery of disrupted biological pathways. Third generation sequencing technologies, including Nanopore sequencing, have the potential to revolutionise the generation of epigenetic data, not only by providing genuine genome-wide coverage but profiling epigenetic modifications direct from native DNA. Here we assess the viability of using Nanopore sequencing for epidemiology by performing a comparison with DNA methylation quantified using the most comprehensive microarray available, the Illumina EPIC array. We implemented a CRISPR-Cas9 targeted sequencing approach in concert with Nanopore sequencing to profile DNA methylation in three genomic regions to attempt to rediscover genomic positions that existing technologies have shown are differentially methylated in tobacco smokers. Using Nanopore sequencing reads, DNA methylation was quantified at 1,779 CpGs across three regions, providing a finer resolution of DNA methylation patterns compared to the EPIC array. The correlation of estimated levels of DNA methylation between platforms was high. Furthermore, we identified 12 CpGs where hypomethylation was significantly associated with smoking status, including 10 within the AHRR gene. In summary, Nanopore sequencing is a valid option for identifying genomic loci where large differences in DNAm are associated with a phenotype and has the potential to advance our understanding of the role differential methylation plays in the aetiology of complex disease.
