## Supplementary Table for "Evaluation of nanopore sequencing for epigenetic epidemiology: a comparison with DNA methylation microarrays": SupplementaryTables.xlsx

### Sheet: SupplementaryTable1
Genomic Regions	Guide Number	Pools	Position (hg19)	Position (hg38)	Strand	Sequence	PAM
AHRR	1	1,5	300325	300210	-1	accttgttggtcaactaccc	agg
	2	2,5	320813	320698	-1	AAGGTCGGTTTTCAGCAACG	CGG
	3	1,5	340738	340623	1	ggagagttagggctcaacat	agg
	4	2,5	360032	359917	1	ACGAGTGATTGTGTAAACCC	AGG
	5	1,5	370417	370302	-1	TGCTGCACAACCGTAACACG	GGG
	6	2,5	376789	376674	-1	AGCACGGCAGACCCTGCAAG	AGG
	7	1,5	390372	390257	-1	gatgcataacggtcacatgg	agg
	8	2,5	400519	400404	-1	CCACTTCGCAAGGACAACGG	AGG
	9	1,5	422863	422748	1	CATTTATGACTACATCCACG	TGG
	10	2,5	440842	440727	-1	TTGACAGGAGCAAACTCGAG	GGG
Chromosome 2 Intergenic	11	3,5	233280458	232415748	1	TCTGTGGTTACACTATAGGG	AGG
	12	3,5	233280459	232415749	1	CTGTGGTTACACTATAGGGA	GGG
	13	3,5	233289377	232424667	-1	accaaatcatttacagacgt	ggg
	14	3,5	233288795	232424085	-1	caacctctatactcccaaga	agg
GFI1	15	4,5	92939875	92474318	1	gatcaaggaaaccagtatcg	ggg
	16	4,5	92940694	92475137	-1	ctaacggtTGCACCTCCAAG	TGG
	17	4,5	92955145	92489588	1	gtacctaccacgcaagactg	tGG
	18	4,5	92957522	92491965	1	GACACCAGTGGTCCATACGT	GGG

### Sheet: SupplementaryTable2
Flowcell	1	2	Total
Number of reads	17455	198374	215829
Gb called	0.1	1.15	1.25
% pass QC	0.905	0.902
Read Length Mean	6148	5969
Read Length Max	113600	123050	123050
Number aligned	20263	223474	243737
Number primary aligned reads	14916	170624	185540

### Sheet: SupplementaryTable3
Chr	Start	Stop	nCpG	Smoker_DNAm	Smoker_Reads	Non.Smoker_DNAm	Non.Smoker_Reads	Difference	P-value
chr5	371842	371842	1	0.048	21	0.925	40	-0.877381	5.54774e-12
chr5	361581	361581	1	0	26	0.774	31	-0.774194	3.60327e-10
chr2	232420301	232420321	4	0	80	0.357	56	-0.357143	1.77241e-09
chr5	373237	373239	2	0.19	42	0.842	38	-0.651629	6.32106e-09
chr5	373132	373134	2	0.45	40	1	36	-0.55	1.6125e-08
chr5	373374	373378	2	0.261	46	0.833	48	-0.572464	2.78561e-08
chr5	368271	368280	3	0.692	39	1	96	-0.307692	8.45703e-08
chr5	373535	373537	2	0.136	44	0.684	38	-0.547847	3.78924e-07
chr5	373360	373360	1	0.238	21	0.929	28	-0.690476	6.80341e-07
chr5	373199	373199	1	0.28	25	1	19	-0.72	7.53444e-07
chr2	232419254	232419284	6	0	108	0.154	78	-0.153846	1.74326e-05
chr5	388904	388915	3	0.842	57	1	120	-0.157895	2.35426e-05
chr2	232419434	232419440	2	0.053	38	0.462	26	-0.408907	0.000150332
chr5	373282	373282	1	0.333	21	0.885	26	-0.551282	0.000158752
chr5	388795	388800	2	0.2	30	0.618	68	-0.417647	0.000161789
chr2	232419821	232419832	4	0	84	0.167	48	-0.166667	0.000204923
chr5	373077	373087	3	0.733	45	0.962	78	-0.228205	0.000345197
chr2	232420223	232420223	1	0.217	23	0.812	16	-0.595109	0.000346115
chr2	232420036	232420036	1	0.095	21	0.692	13	-0.59707	0.000546086
chr2	232419608	232419608	1	0	18	0.5	16	-0.5	0.000708849
chr5	376521	376523	2	0.588	34	0.941	34	-0.352941	0.00115164
chr5	360862	360862	1	0.462	26	0.109	46	0.352843	0.00124193
chr5	372585	372591	2	0.786	28	1	52	-0.214286	0.00125371
chr2	232419340	232419349	2	0	50	0.214	28	-0.214286	0.00146676
chr5	368506	368506	1	0.1	20	0.538	39	-0.438462	0.00153613
chr5	373262	373262	1	0.143	14	0.714	21	-0.571429	0.00157921
chr5	388080	388089	2	0.231	26	0.621	58	-0.38992	0.00183977
chr5	361368	361372	2	0.893	56	1	92	-0.107143	0.00246488
chr5	374734	374751	3	0.842	57	1	57	-0.157895	0.00277593
chr2	232420357	232420369	3	0	48	0.182	33	-0.181818	0.00341273
chr5	367588	367595	2	0.833	48	0.977	88	-0.143939	0.00376086
chr5	372999	373003	2	0.762	42	0.964	56	-0.202381	0.00378564
chr5	390159	390159	1	0.538	13	0.933	30	-0.394872	0.00551159
chr2	232419500	232419510	5	0	105	0.083	60	-0.0833333	0.00569689
chr5	373439	373439	1	0.217	23	0.606	33	-0.388669	0.00606447
chr2	232423148	232423148	1	0.375	24	0.857	14	-0.482143	0.00634572
chr5	373413	373413	1	0.273	22	0.68	25	-0.407273	0.00841473
chr5	373031	373031	1	0.619	21	0.939	33	-0.320346	0.00877768
chr5	389191	389197	2	0.846	26	1	52	-0.153846	0.0104807
chr2	232419597	232419597	1	0	19	0.333	15	-0.333333	0.0107922
chr5	367309	367309	1	0.6	20	0.909	33	-0.309091	0.0128015
chr5	367254	367270	3	0.5	48	0.724	87	-0.224138	0.0141643
chr5	368331	368333	2	0.625	32	0.87	46	-0.244565	0.0151853
chr5	388664	388664	1	0.5	12	0.905	21	-0.404762	0.0152092
chr5	372487	372487	1	0.6	20	0.889	36	-0.288889	0.0178976
chr2	232419418	232419418	1	0.095	21	0.467	15	-0.371429	0.0189649
chr5	388893	388893	1	0.688	16	0.946	37	-0.258446	0.0208691
chr2	232416809	232416819	2	1	30	0.8	30	0.2	0.0237207
chr5	372670	372688	3	1	42	0.88	75	0.12	0.0253979
chr5	370957	370961	2	0.842	38	1	30	-0.157895	0.0306474
chr2	232423033	232423033	1	0.913	23	0.583	12	0.32971	0.033076
chr5	360972	360984	3	0.682	66	0.515	99	0.166667	0.0373468
chr5	368140	368140	1	0.778	18	0.972	36	-0.194444	0.0375423
chr5	389239	389239	1	0.762	21	0.949	39	-0.186813	0.0448236
chr5	341233	341233	1	0.833	12	1	42	-0.166667	0.0461216
chr5	387218	387218	1	0.636	11	0.923	26	-0.286713	0.051499
chr5	371372	371379	2	0.765	34	0.926	54	-0.16122	0.0528025
chr5	369498	369498	1	0.267	15	0.6	25	-0.333333	0.055048
chr2	232420063	232420063	1	0	16	0.273	11	-0.272727	0.0564103
chr5	369355	369355	1	0	16	0.238	21	-0.238095	0.0567038
chr5	388708	388708	1	0.733	15	0.933	45	-0.2	0.0584505
chr2	232419476	232419476	1	0	20	0.214	14	-0.214286	0.0608289
chr5	371698	371711	3	0.944	54	1	81	-0.0555556	0.0618561
chr5	370355	370366	3	0.958	72	1	108	-0.0416667	0.0623941
chr2	232419585	232419585	1	0.048	21	0.333	15	-0.285714	0.0628055
chr5	371804	371804	1	0.368	19	0.682	22	-0.313397	0.0629852
chr5	360483	360483	1	0.235	34	0.083	48	0.151961	0.0656636
chr5	366312	366312	1	0.952	21	0.719	32	0.233631	0.0687711
chr2	232419655	232419655	1	0.067	15	0.4	15	-0.333333	0.0800766
chr5	373183	373183	1	0.278	18	0.625	16	-0.347222	0.0824072
chr2	232423510	232423520	2	0.577	52	0.786	28	-0.208791	0.0857811
chr5	368086	368086	1	0.783	23	0.951	41	-0.168611	0.0876637
chr5	374478	374478	1	0.652	23	0.88	25	-0.227826	0.0884854
chr5	389482	389482	1	0.824	17	0.961	51	-0.137255	0.0954102
chr5	372437	372437	1	0.632	19	0.844	32	-0.212171	0.101091
chr5	362139	362139	1	0.808	26	0.944	54	-0.136752	0.104825
chr5	399276	399276	1	1	11	0.714	14	0.285714	0.105217
chr5	372413	372413	1	0.471	17	0.75	28	-0.279412	0.106778
chr2	232421481	232421481	1	0.13	23	0.385	13	-0.254181	0.107219
chr5	375557	375557	1	0.818	22	1	22	-0.181818	0.107771
chr2	232417106	232417106	1	1	21	0.818	11	0.181818	0.110887
chr5	368705	368705	1	0.071	14	0.333	24	-0.261905	0.114737
chr5	375952	375952	1	1	24	0.857	28	0.142857	0.11488
chr2	232421982	232421982	1	0.818	22	1	17	-0.181818	0.117871
chr5	370801	370801	1	0.562	16	0.857	14	-0.294643	0.118441
chr5	368314	368314	1	0.783	23	0.927	41	-0.144221	0.123711
chr2	232420683	232420690	4	0.045	88	0	72	0.0454545	0.12781
chr2	232421579	232421579	1	0.818	22	1	15	-0.181818	0.131426
chr5	371890	371890	1	0.25	24	0.476	21	-0.22619	0.132965
chr2	232421943	232421943	1	0.818	22	1	14	-0.181818	0.141176
chr2	232420021	232420021	1	0	19	0.167	12	-0.166667	0.141935
chr5	360689	360698	3	0.682	66	0.562	96	0.119318	0.142076
chr5	361641	361641	1	0.909	33	0.981	54	-0.0723906	0.150746
chr5	372820	372820	1	0.833	12	1	18	-0.166667	0.151724
chr5	373307	373307	1	0.333	15	0.647	17	-0.313725	0.155613
chr2	232419620	232419623	2	0	44	0.067	30	-0.0666667	0.161051
chr5	385744	385744	1	0.846	13	0.973	37	-0.126819	0.161837
chr2	232422261	232422261	1	1	23	0.875	16	0.125	0.161943
chr2	232419462	232419462	1	0	20	0.143	14	-0.142857	0.16221
chr2	232416509	232416509	1	1	17	0.833	12	0.166667	0.162562
chr5	367760	367760	1	0.714	21	0.875	40	-0.160714	0.164317
chr5	375697	375697	1	0.917	24	0.758	33	0.159091	0.166083
chr2	232416479	232416479	1	1	16	0.833	12	0.166667	0.174603
chr5	389743	389743	1	0.895	19	0.98	51	-0.0856553	0.177019
chr5	375981	375981	1	0.64	25	0.842	19	-0.202105	0.181442
chr2	232419636	232419640	2	0.056	36	0.182	22	-0.126263	0.187247
chr5	380107	380107	1	0.692	13	0.879	33	-0.18648	0.195942
chr5	389647	389647	1	0.611	18	0.794	34	-0.183007	0.196614
chr2	232423414	232423414	1	0.632	19	0.909	11	-0.277512	0.198698
chr2	232421230	232421236	2	0.048	42	0.143	28	-0.0952381	0.208817
chr5	369853	369853	1	0.182	22	0.357	28	-0.175325	0.215018
chr5	373593	373593	1	0.045	22	0.172	29	-0.126959	0.217993
chr5	374304	374309	2	0.095	42	0.032	62	0.06298	0.218219
chr5	388613	388618	2	0.889	36	0.957	92	-0.0676329	0.219602
chr2	232420427	232420431	2	0.143	42	0.286	28	-0.142857	0.221955
chr5	399989	399989	1	0	16	0.133	15	-0.133333	0.225806
chr5	374950	374950	1	0.947	19	0.812	32	0.134868	0.235539
chr5	399371	399371	1	1	12	0.812	16	0.1875	0.238095
chr5	374394	374396	2	0.2	40	0.1	60	0.1	0.238714
chr5	387000	387000	1	0.909	11	0.71	31	0.199413	0.245141
chr5	369257	369257	1	0	23	0.103	29	-0.103448	0.245475
chr2	232420550	232420550	1	0.188	16	0	11	0.1875	0.247863
chr5	384234	384234	1	0.846	13	0.95	40	-0.103846	0.249279
chr5	366730	366730	1	1	14	0.85	20	0.15	0.251337
chr5	361120	361120	1	0.971	34	0.885	61	0.0853423	0.251746
chr5	361913	361913	1	0.955	22	0.841	44	0.113636	0.252014
chr5	388202	388202	1	0.222	18	0.383	47	-0.160757	0.256834
chr5	371553	371553	1	0.684	19	0.87	23	-0.185355	0.257203
chr5	376510	376510	1	0.625	16	0.824	17	-0.198529	0.258732
chr5	368817	368817	1	0	24	0.088	34	-0.0882353	0.259528
chr5	374904	374908	2	0.938	32	0.824	34	0.113971	0.259544
chr5	362098	362098	1	0.931	29	0.982	56	-0.0511084	0.267186
chr5	390171	390171	1	0.778	18	0.885	52	-0.106838	0.267642
chr5	387884	387884	1	0.938	16	1	43	-0.0625	0.271186
chr5	361545	361545	1	0.808	26	0.911	45	-0.103419	0.272351
chr5	362396	362396	1	0.737	19	0.871	31	-0.134126	0.272905
chr5	387867	387870	2	0.941	34	0.98	98	-0.0384154	0.273053
chr2	232421151	232421168	3	0.059	51	0	33	0.0588235	0.275818
chr5	366796	366796	1	1	19	0.882	34	0.117647	0.284122
chr5	376025	376025	1	0.875	24	0.974	38	-0.0986842	0.289243
chr5	389497	389497	1	0.75	20	0.868	53	-0.117925	0.290144
chr5	368781	368783	2	0	28	0.077	52	-0.0769231	0.29183
chr5	375446	375448	2	0.95	40	0.88	50	0.07	0.292046
chr2	232419716	232419716	1	0.05	20	0.2	15	-0.15	0.292399
chr2	232423544	232423544	1	0.542	24	0.75	12	-0.208333	0.292484
chr5	371919	371919	1	0.136	22	0.031	32	0.105114	0.292663
chr5	364527	364527	1	1	22	0.911	45	0.0888889	0.294346
chr5	389151	389151	1	0.867	15	0.95	40	-0.0833333	0.297503
chr5	361217	361217	1	1	32	0.946	56	0.0535714	0.297806
chr5	366686	366696	2	1	36	0.947	76	0.0526316	0.303425
chr5	367873	367873	1	1	15	0.865	37	0.135135	0.304905
chr5	372876	372876	1	0.769	13	0.933	15	-0.164103	0.311111
chr5	361263	361273	2	0.958	48	0.895	76	0.0635965	0.313719
chr5	372197	372197	1	0.176	17	0.05	20	0.126471	0.315315
chr5	387553	387553	1	1	15	0.882	51	0.117647	0.323396
chr5	365334	365334	1	0.864	22	0.955	44	-0.0909091	0.323494
chr5	389256	389256	1	0.875	24	0.958	48	-0.0833333	0.325048
chr5	377021	377021	1	0.917	12	1	24	-0.0833333	0.333333
chr5	368162	368162	1	0.85	20	0.944	36	-0.0944444	0.336434
chr5	343132	343132	1	0.769	13	0.895	38	-0.125506	0.351844
chr2	232420406	232420406	1	0	24	0.071	14	-0.0714286	0.368421
chr5	371821	371821	1	0.636	22	0.759	29	-0.122257	0.370673
chr5	362437	362437	1	0.6	20	0.73	37	-0.12973	0.377061
chr2	232418136	232418136	1	0.909	22	0.8	15	0.109091	0.377318
chr5	389839	389839	1	0.65	20	0.761	46	-0.11087	0.379735
chr5	367286	367286	1	0.8	15	0.895	38	-0.0947368	0.389437
chr5	369904	369904	1	0.667	24	0.771	35	-0.104762	0.390405
chr5	387725	387725	1	0.727	11	0.848	33	-0.121212	0.391146
chr5	374930	374930	1	0.909	11	1	17	-0.0909091	0.392857
chr5	372751	372751	1	0.733	15	0.875	16	-0.141667	0.394389
chr5	368226	368226	1	0.85	20	0.923	39	-0.0730769	0.397595
chr5	361187	361187	1	0.963	27	1	40	-0.037037	0.402985
chr2	232421049	232421049	1	0	19	0.077	13	-0.0769231	0.40625
chr2	232420578	232420578	1	0.357	14	0.182	11	0.175325	0.406522
chr2	232419108	232419108	1	0	24	0.059	17	-0.0588235	0.414634
chr5	367852	367860	3	0.95	60	0.974	114	-0.0236842	0.416355
chr5	389716	389716	1	0.95	20	0.837	43	0.112791	0.417571
chr5	368910	368910	1	0.062	16	0	22	0.0625	0.421053
chr5	361658	361658	1	0.944	18	0.854	41	0.0907859	0.421678
chr5	374125	374125	1	0.045	22	0	30	0.0454545	0.423077
chr2	232419401	232419401	1	0	16	0.083	12	-0.0833333	0.428571
chr5	361326	361326	1	0.333	12	0.2	30	0.133333	0.433095
chr2	232420713	232420713	1	0	17	0.077	13	-0.0769231	0.433333
chr2	232421849	232421849	1	0.696	23	0.857	14	-0.161491	0.43388
chr5	372611	372611	1	0.9	20	0.786	28	0.114286	0.440198
chr5	361171	361171	1	0.826	23	0.903	31	-0.0771388	0.442622
chr5	361021	361021	1	0.852	27	0.917	48	-0.0648148	0.447824
chr5	361678	361678	1	0.538	13	0.722	18	-0.183761	0.449099
chr5	388535	388535	1	0.615	13	0.778	27	-0.162393	0.450696
chr5	372841	372841	1	0.769	13	0.625	16	0.144231	0.454273
chr5	363429	363429	1	0.789	19	0.871	31	-0.0814941	0.45882
chr5	376038	376038	1	0.667	15	0.792	24	-0.125	0.463306
chr2	232418554	232418554	1	0.333	21	0.5	12	-0.166667	0.464973
chr5	360622	360622	1	0.724	29	0.635	52	0.0895225	0.468638
chr2	232420817	232420817	1	0	17	0.067	15	-0.0666667	0.46875
chr2	232418421	232418421	1	0.5	20	0.667	12	-0.166667	0.470934
chr2	232423712	232423712	1	0.682	22	0.545	11	0.136364	0.471282
chr2	232417285	232417285	1	0.833	12	1	12	-0.166667	0.478261
chr5	400337	400337	1	0	15	0.071	14	-0.0714286	0.482759
chr5	388937	388937	1	0.722	18	0.829	41	-0.107046	0.483462
chr5	371289	371289	1	0.684	19	0.808	26	-0.123482	0.48508
chr2	232419232	232419232	1	0.125	16	0	12	0.125	0.492063
chr5	368684	368688	2	0.05	40	0.098	82	-0.047561	0.49527
chr5	374212	374212	1	0	18	0.08	25	-0.08	0.501661
chr2	232417857	232417866	2	0.933	30	1	22	-0.0666667	0.502262
chr5	373582	373582	1	0	25	0.059	34	-0.0588235	0.503214
chr5	373667	373672	2	0	44	0.034	58	-0.0344828	0.504562
chr5	370520	370520	1	1	11	0.882	17	0.117647	0.505291
chr5	371981	371984	2	0	48	0.031	64	-0.03125	0.505792
chr2	232416371	232416376	2	0.941	34	1	24	-0.0588235	0.506352
chr5	362156	362156	1	0.944	18	0.977	43	-0.0322997	0.506557
chr5	370298	370305	2	1	22	0.938	32	0.0625	0.508036
chr5	342943	342943	1	0.917	12	0.956	45	-0.0388889	0.515038
chr5	371300	371300	1	1	14	0.917	24	0.0833333	0.522048
chr5	373708	373708	1	0	20	0.059	34	-0.0588235	0.524808
chr2	232422021	232422028	2	0.96	50	1	30	-0.04	0.525316
chr2	232418259	232418259	1	0.913	23	1	13	-0.0869565	0.525397
chr5	377897	377901	2	1	26	0.955	44	0.0454545	0.526294
chr5	389768	389768	1	0.958	24	0.981	53	-0.0227987	0.52905
chr5	389112	389112	1	0.773	22	0.833	48	-0.0606061	0.52933
chr5	367453	367453	1	0.611	18	0.714	28	-0.103175	0.529724
chr5	376327	376327	1	0.619	21	0.731	26	-0.111722	0.532724
chr2	232417016	232417016	1	0.85	20	1	11	-0.15	0.535039
chr5	369558	369558	1	0.833	24	0.744	39	0.0897436	0.537594
chr5	368639	368645	2	0	26	0.042	48	-0.0416667	0.537949
chr5	368213	368213	1	0.611	18	0.714	35	-0.103175	0.538981
chr5	376738	376738	1	1	14	0.926	27	0.0740741	0.539024
chr2	232421373	232421386	3	0.091	66	0.133	45	-0.0424242	0.541732
chr2	232418699	232418707	2	0.043	46	0	24	0.0434783	0.542857
chr2	232420338	232420338	1	0.059	17	0.182	11	-0.122995	0.543346
chr5	372765	372765	1	0.913	23	0.973	37	-0.0599295	0.552367
chr5	390056	390063	3	1	63	0.98	147	0.0204082	0.555673
chr5	374862	374868	2	0.786	28	0.688	32	0.0982143	0.559497
chr5	381279	381279	1	1	11	0.912	34	0.0882353	0.565116
chr5	387948	387948	1	1	17	0.915	47	0.0851064	0.566155
chr2	232417669	232417669	1	0.933	15	0.833	12	0.1	0.569231
chr5	343283	343291	2	1	26	0.95	80	0.05	0.569989
chr5	387251	387251	1	1	14	0.923	52	0.0769231	0.570707
chr5	387702	387706	2	1	30	0.957	92	0.0434783	0.571077
chr5	388559	388565	2	1	36	0.959	98	0.0408163	0.573588
chr5	343894	343912	4	0	44	0.028	144	-0.0277778	0.574582
chr5	368388	368392	2	0.933	30	0.971	70	-0.0380952	0.581202
chr5	370702	370702	1	0.889	18	0.952	21	-0.0634921	0.586388
chr5	390188	390188	1	0.92	25	0.962	52	-0.0415385	0.591731
chr5	386552	386552	1	0.846	13	0.919	37	-0.0727651	0.59477
chr5	367341	367341	1	0.905	21	0.949	39	-0.043956	0.606429
chr5	368361	368361	1	0.9	20	0.946	37	-0.0459459	0.606592
chr2	232420238	232420238	1	0.176	17	0.077	13	0.0995475	0.612917
chr5	398688	398688	1	0.909	11	0.8	15	0.109091	0.613712
chr5	366291	366291	1	0.905	21	0.941	34	-0.0364146	0.631543
chr5	375478	375478	1	0.9	20	0.938	32	-0.0375	0.633577
chr5	367738	367738	1	0.842	19	0.926	27	-0.0838207	0.63511
chr5	370255	370255	1	0.941	17	0.857	28	0.0840336	0.635332
chr5	377529	377529	1	0.909	11	0.792	24	0.117424	0.639943
chr5	367974	367974	1	0.905	21	0.936	47	-0.0314083	0.640674
chr2	232421924	232421928	2	0.941	34	0.909	22	0.0320856	0.641569
chr5	375337	375337	1	0.769	13	0.87	23	-0.100334	0.645398
chr5	365832	365832	1	0.95	20	0.892	37	0.0581081	0.647418
chr5	362413	362413	1	0.963	27	0.917	48	0.0462963	0.648255
chr5	366947	366947	1	0.929	14	0.857	28	0.0714286	0.649551
chr5	371033	371033	1	0.8	15	0.885	26	-0.0846154	0.650886
chr5	366776	366776	1	0.952	21	0.881	42	0.0714286	0.654057
chr5	342704	342704	1	0.727	11	0.824	34	-0.0962567	0.666112
chr5	373493	373493	1	0.167	12	0.25	16	-0.0833333	0.672984
chr5	370436	370436	1	0.842	19	0.893	28	-0.0507519	0.673928
chr5	370043	370043	1	0.875	16	0.773	22	0.102273	0.675411
chr5	378587	378587	1	0.667	12	0.778	18	-0.111111	0.677946
chr5	371231	371239	2	0.941	34	0.9	40	0.0411765	0.680855
chr5	369520	369533	3	0.647	51	0.588	51	0.0588235	0.683915
chr5	375620	375620	1	0.917	24	0.871	31	0.0456989	0.686168
chr5	376204	376204	1	0.84	25	0.906	32	-0.06625	0.687169
chr5	342735	342735	1	0.786	14	0.844	45	-0.0587302	0.687795
chr5	378738	378738	1	0.75	12	0.808	26	-0.0576923	0.689282
chr5	361410	361410	1	0.903	31	0.929	42	-0.0253456	0.694253
chr5	369480	369480	1	0.87	23	0.902	41	-0.0328738	0.694796
chr5	366106	366106	1	0.889	18	0.8	35	0.0888889	0.701125
chr5	389036	389036	1	0.85	20	0.878	49	-0.027551	0.712008
chr5	388298	388298	1	0.857	14	0.761	46	0.0962733	0.712825
chr5	399587	399587	1	0.5	14	0.625	16	-0.125	0.71314
chr5	399559	399562	2	0.833	24	0.75	24	0.0833333	0.723793
chr5	369657	369657	1	0.308	13	0.391	23	-0.083612	0.726918
chr5	370385	370385	1	0.789	19	0.829	35	-0.0390977	0.727711
chr5	370090	370106	3	0.938	48	0.913	69	0.0244565	0.73522
chr5	388579	388579	1	0.737	19	0.786	42	-0.0488722	0.746663
chr5	374528	374528	1	0.588	17	0.526	19	0.0619195	0.748573
chr5	370782	370782	1	0.722	18	0.643	28	0.0793651	0.749443
chr5	360366	360370	2	0.846	26	0.81	42	0.03663	0.756299
chr5	371874	371874	1	0.455	22	0.524	21	-0.0692641	0.763493
chr5	376013	376013	1	0.619	21	0.542	24	0.077381	0.763582
chr5	372451	372451	1	0.565	23	0.619	21	-0.0538302	0.766693
chr5	374415	374415	1	0.556	18	0.5	32	0.0555556	0.773708
chr5	372736	372736	1	0.654	26	0.711	38	-0.0566802	0.78441
chr5	369118	369118	1	0.409	22	0.375	40	0.0340909	0.792753
chr5	360313	360313	1	0.583	24	0.543	35	0.0404762	0.795281
chr5	369633	369633	1	0.4	25	0.447	38	-0.0473684	0.797466
chr2	232415833	232415833	1	0.857	14	0.909	11	-0.0519481	1
chr2	232416343	232416343	1	1	17	1	14	0	1
chr2	232416656	232416656	1	1	22	1	17	0	1
chr2	232416864	232416864	1	0.933	15	1	11	-0.0666667	1
chr2	232416988	232416988	1	0.947	19	1	14	-0.0526316	1
chr2	232417173	232417173	1	0.905	21	0.882	17	0.022409	1
chr2	232417484	232417484	1	0.944	18	1	14	-0.0555556	1
chr2	232417596	232417596	1	0.846	13	0.857	14	-0.010989	1
chr2	232418064	232418064	1	0.867	15	0.917	12	-0.05	1
chr2	232418095	232418095	1	0.8	20	0.824	17	-0.0235294	1
chr2	232418737	232418737	1	0	21	0	13	0	1
chr2	232418774	232418782	4	0	68	0	48	0	1
chr2	232418830	232418844	4	0	72	0	44	0	1
chr2	232418881	232418881	1	0	22	0	15	0	1
chr2	232418892	232418909	4	0	80	0	56	0	1
chr2	232418945	232418945	1	0.043	23	0	15	0.0434783	1
chr2	232418960	232418962	2	0	42	0	24	0	1
chr2	232418986	232419003	4	0	96	0	64	0	1
chr2	232419014	232419049	7	0	189	0	119	0	1
chr2	232419091	232419096	3	0	51	0	45	0	1
chr2	232419159	232419185	8	0	176	0	136	0	1
chr2	232419203	232419203	1	0	17	0	13	0	1
chr2	232419303	232419311	4	0	80	0	52	0	1
chr2	232419328	232419328	1	0	16	0	14	0	1
chr2	232419365	232419377	4	0	68	0	44	0	1
chr2	232419906	232419906	1	0.062	16	0.077	13	-0.0144231	1
chr2	232419922	232419922	1	0.048	21	0.091	11	-0.04329	1
chr2	232420190	232420190	1	0.118	17	0.154	13	-0.0361991	1
chr2	232420448	232420468	4	0	96	0	64	0	1
chr2	232420532	232420532	1	0.05	20	0.062	16	-0.0125	1
chr2	232420624	232420626	2	0	40	0	30	0	1
chr2	232420640	232420663	5	0	120	0	85	0	1
chr2	232420726	232420743	4	0	76	0	64	0	1
chr2	232420755	232420799	8	0	160	0	128	0	1
chr2	232420828	232420842	4	0	84	0	60	0	1
chr2	232420858	232420879	5	0	95	0	70	0	1
chr2	232420896	232420914	5	0	125	0	85	0	1
chr2	232420925	232420931	2	0	42	0	30	0	1
chr2	232420946	232420966	5	0	115	0	90	0	1
chr2	232420982	232420982	1	0.062	16	0	11	0.0625	1
chr2	232421018	232421029	4	0	88	0	64	0	1
chr2	232421071	232421082	4	0	92	0	52	0	1
chr2	232421118	232421138	5	0	100	0	70	0	1
chr2	232421186	232421196	2	0	40	0	24	0	1
chr2	232421247	232421247	1	0.056	18	0.077	13	-0.0213675	1
chr2	232421270	232421270	1	0.04	25	0	11	0.04	1
chr2	232421349	232421355	2	0.105	38	0.083	24	0.0219298	1
chr2	232421885	232421885	1	1	24	1	18	0	1
chr2	232421958	232421958	1	0.938	16	1	12	-0.0625	1
chr2	232421996	232422004	3	1	57	1	42	0	1
chr2	232422236	232422236	1	0.957	23	0.917	12	0.0398551	1
chr2	232422389	232422389	1	0.955	22	0.929	14	0.025974	1
chr2	232423465	232423465	1	0.593	27	0.545	11	0.047138	1
chr2	232423911	232423911	1	0.7	20	0.769	13	-0.0692308	1
chr2	232423923	232423923	1	0.87	23	0.933	15	-0.0637681	1
chr2	232424295	232424295	1	1	18	1	11	0	1
chr2	232424546	232424546	1	1	20	1	11	0	1
chr5	341044	341052	2	1	32	1	100	0	1
chr5	341099	341099	1	1	11	0.966	29	0.0344828	1
chr5	341265	341265	1	0.867	15	0.897	39	-0.0307692	1
chr5	341305	341305	1	1	18	0.98	50	0.02	1
chr5	341564	341564	1	1	16	1	49	0	1
chr5	341719	341719	1	1	15	1	48	0	1
chr5	342155	342155	1	0.938	16	0.958	48	-0.0208333	1
chr5	342206	342206	1	0.929	14	0.953	43	-0.0249169	1
chr5	343334	343334	1	1	12	0.946	37	0.0540541	1
chr5	344057	344061	2	0	22	0	90	0	1
chr5	344193	344223	6	0	66	0	270	0	1
chr5	344238	344282	9	0	99	0	387	0	1
chr5	344300	344327	5	0	55	0	200	0	1
chr5	344390	344390	1	0	11	0.032	31	-0.0322581	1
chr5	360070	360070	1	0.973	37	0.968	63	0.004719	1
chr5	360088	360088	1	1	19	0.95	40	0.05	1
chr5	360609	360609	1	0.929	28	0.918	49	0.0102041	1
chr5	361763	361763	1	0.778	27	0.783	46	-0.00483092	1
chr5	362381	362381	1	0.909	22	0.915	47	-0.00580271	1
chr5	363081	363081	1	1	19	1	35	0	1
chr5	363719	363719	1	0.8	20	0.756	41	0.0439024	1
chr5	364253	364253	1	1	25	0.979	48	0.0208333	1
chr5	365198	365198	1	0.85	20	0.838	37	0.0121622	1
chr5	365213	365213	1	1	21	0.97	33	0.030303	1
chr5	365361	365361	1	0.957	23	0.95	40	0.00652174	1
chr5	365398	365398	1	0.909	22	0.927	41	-0.0177384	1
chr5	366033	366033	1	0.92	25	0.907	43	0.0130233	1
chr5	366329	366329	1	0.692	13	0.692	26	0	1
chr5	366654	366654	1	0.778	18	0.806	36	-0.0277778	1
chr5	366715	366715	1	0.95	20	0.938	32	0.0125	1
chr5	366807	366807	1	1	17	0.947	38	0.0526316	1
chr5	366960	366960	1	0.85	20	0.872	39	-0.0217949	1
chr5	367422	367422	1	0.923	13	0.867	30	0.0564103	1
chr5	367471	367471	1	0.762	21	0.75	36	0.0119048	1
chr5	367552	367552	1	1	16	0.963	27	0.037037	1
chr5	367570	367570	1	0.941	17	0.955	22	-0.013369	1
chr5	367832	367832	1	0.944	18	0.929	42	0.015873	1
chr5	367887	367887	1	0.889	18	0.875	32	0.0138889	1
chr5	367914	367914	1	0.955	22	0.952	42	0.0021645	1
chr5	367925	367925	1	1	15	1	31	0	1
chr5	368727	368727	1	0	14	0	31	0	1
chr5	368759	368759	1	0.05	20	0.079	38	-0.0289474	1
chr5	368846	368846	1	0.188	16	0.192	26	-0.00480769	1
chr5	368972	368972	1	0	16	0.037	27	-0.037037	1
chr5	368986	368986	1	0.071	14	0.133	30	-0.0619048	1
chr5	369189	369189	1	0	22	0.032	31	-0.0322581	1
chr5	369222	369222	1	0.083	24	0.111	36	-0.0277778	1
chr5	369244	369244	1	0.062	16	0.037	27	0.025463	1
chr5	369814	369814	1	0.923	13	0.957	23	-0.0334448	1
chr5	369937	369937	1	0.87	23	0.875	32	-0.00543478	1
chr5	370145	370161	3	1	42	1	69	0	1
chr5	370271	370271	1	0.812	16	0.767	30	0.0458333	1
chr5	370424	370424	1	0.789	19	0.833	24	-0.0438596	1
chr5	370895	370910	4	1	64	1	72	0	1
chr5	371077	371077	1	0.955	22	0.938	32	0.0170455	1
chr5	371093	371103	2	1	44	1	66	0	1
chr5	371255	371255	1	1	18	0.964	28	0.0357143	1
chr5	371338	371338	1	1	14	0.929	14	0.0714286	1
chr5	371502	371502	1	0.952	21	0.967	30	-0.0142857	1
chr5	372634	372634	1	0.833	18	0.783	23	0.0507246	1
chr5	373727	373778	11	0	308	0	385	0	1
chr5	373792	373815	6	0	156	0	192	0	1
chr5	373833	373875	9	0	216	0	342	0	1
chr5	373895	373917	7	0	189	0	245	0	1
chr5	373941	374008	14	0	364	0	574	0	1
chr5	374020	374081	11	0	286	0	440	0	1
chr5	374109	374113	2	0	38	0	72	0	1
chr5	374136	374136	1	0	24	0	34	0	1
chr5	374149	374149	1	0.048	21	0.037	27	0.010582	1
chr5	374163	374165	2	0	42	0	56	0	1
chr5	374178	374197	5	0	130	0	185	0	1
chr5	374223	374228	2	0	32	0	42	0	1
chr5	374240	374240	1	0	21	0	25	0	1
chr5	374254	374264	2	0	48	0	48	0	1
chr5	374276	374282	2	0	36	0	44	0	1
chr5	374506	374506	1	0.333	15	0.333	27	0	1
chr5	374673	374673	1	0.571	21	0.6	15	-0.0285714	1
chr5	374765	374765	1	0.87	23	0.85	20	0.0195652	1
chr5	375285	375304	4	1	108	1	168	0	1
chr5	375384	375384	1	0.905	21	0.889	18	0.015873	1
chr5	375464	375464	1	0.583	12	0.55	20	0.0333333	1
chr5	375522	375531	2	1	38	1	54	0	1
chr5	375651	375660	3	0.917	36	0.917	36	0	1
chr5	375709	375709	1	1	24	0.966	29	0.0344828	1
chr5	375840	375840	1	0.917	12	0.87	23	0.0471014	1
chr5	375874	375874	1	0.714	21	0.75	24	-0.0357143	1
chr5	376076	376076	1	0.857	14	0.857	14	0	1
chr5	376098	376103	2	1	30	1	52	0	1
chr5	376135	376135	1	0.96	25	0.946	37	0.0140541	1
chr5	376183	376183	1	0.714	21	0.75	24	-0.0357143	1
chr5	376339	376339	1	0.926	27	0.946	37	-0.02002	1
chr5	376459	376459	1	0.889	18	0.875	32	0.0138889	1
chr5	376793	376800	2	1	22	1	56	0	1
chr5	377336	377336	1	1	11	0.917	24	0.0833333	1
chr5	377693	377693	1	0.923	13	0.929	28	-0.00549451	1
chr5	379389	379389	1	0.909	11	0.889	27	0.020202	1
chr5	379443	379443	1	0.909	11	0.955	22	-0.0454545	1
chr5	381748	381748	1	0.818	11	0.778	27	0.040404	1
chr5	384491	384491	1	0.857	14	0.882	34	-0.0252101	1
chr5	384525	384525	1	1	13	1	37	0	1
chr5	384703	384709	2	1	22	1	74	0	1
chr5	384788	384788	1	0.909	11	0.9	40	0.00909091	1
chr5	384999	385003	2	1	24	0.963	54	0.037037	1
chr5	385475	385475	1	1	13	1	38	0	1
chr5	385976	385976	1	0.933	15	0.957	46	-0.0231884	1
chr5	386637	386637	1	0.923	13	0.9	30	0.0230769	1
chr5	386759	386767	2	1	26	0.972	72	0.0277778	1
chr5	386827	386827	1	1	11	0.962	26	0.0384615	1
chr5	387040	387040	1	0.938	16	0.93	43	0.00726744	1
chr5	387120	387120	1	1	16	1	47	0	1
chr5	387196	387206	2	1	24	1	86	0	1
chr5	387737	387737	1	1	14	0.957	47	0.0425532	1
chr5	387749	387759	2	1	28	1	62	0	1
chr5	387816	387816	1	0.917	12	0.875	40	0.0416667	1
chr5	388269	388274	2	1	28	1	92	0	1
chr5	388316	388322	2	1	38	1	114	0	1
chr5	388362	388362	1	0.929	14	0.895	38	0.0338346	1
chr5	388375	388375	1	1	19	1	54	0	1
chr5	388688	388688	1	0.938	16	0.951	41	-0.0137195	1
chr5	389069	389069	1	1	20	0.979	47	0.0212766	1
chr5	389140	389140	1	0.941	17	0.96	50	-0.0188235	1
chr5	389313	389323	2	1	44	1	96	0	1
chr5	389374	389390	4	1	44	1	108	0	1
chr5	389416	389416	1	0.929	14	0.895	38	0.0338346	1
chr5	389442	389444	2	1	22	0.971	68	0.0294118	1
chr5	389455	389468	3	1	45	1	99	0	1
chr5	389522	389522	1	0.909	11	0.833	30	0.0757576	1
chr5	389583	389583	1	1	11	0.968	31	0.0322581	1
chr5	389620	389626	2	0.818	22	0.818	44	0	1
chr5	389662	389662	1	0.955	22	0.927	55	0.0272727	1
chr5	389694	389694	1	0.909	11	0.897	29	0.0125392	1
chr5	389727	389727	1	1	21	0.962	52	0.0384615	1
chr5	389754	389754	1	1	21	0.981	52	0.0192308	1
chr5	389990	389990	1	1	18	0.955	44	0.0454545	1
chr5	390081	390081	1	1	12	1	29	0	1
chr5	390100	390100	1	0.933	15	0.906	32	0.0270833	1
chr5	390124	390124	1	0.938	16	0.894	47	0.043883	1
chr5	395237	395237	1	1	11	1	13	0	1
chr5	395520	395520	1	1	11	0.909	11	0.0909091	1
chr5	397162	397162	1	0.909	11	1	11	-0.0909091	1
chr5	397807	397813	2	1	22	1	22	0	1
chr5	398653	398660	3	1	33	1	39	0	1
chr5	398701	398701	1	1	11	1	16	0	1
chr5	398723	398732	2	1	22	1	24	0	1
chr5	398946	398951	2	1	24	1	28	0	1
chr5	398967	398967	1	1	12	0.941	17	0.0588235	1
chr5	398982	398991	2	0.923	26	0.941	34	-0.0180995	1
chr5	399138	399138	1	0.923	13	0.909	11	0.013986	1
chr5	399462	399462	1	0.786	14	0.812	16	-0.0267857	1
chr5	399574	399574	1	0.875	16	0.938	16	-0.0625	1
chr5	399648	399648	1	0.909	11	0.933	15	-0.0242424	1
chr5	399771	399771	1	0.692	13	0.615	13	0.0769231	1
chr5	399798	399798	1	0.154	13	0.091	11	0.0629371	1
chr5	399880	399880	1	0	12	0.062	16	-0.0625	1
chr5	399901	399901	1	0.071	14	0.118	17	-0.0462185	1
chr5	399957	399973	4	0	60	0	64	0	1
chr5	400035	400072	9	0	153	0	171	0	1
chr5	400085	400099	3	0	42	0	48	0	1
chr5	400141	400141	1	0	13	0	14	0	1
chr5	400238	400238	1	0	13	0	13	0	1
chr5	400305	400305	1	0	13	0	16	0	1
chr5	400354	400354	1	0.059	17	0	15	0.0588235	1

### Sheet: SupplementaryTable4
Chr	Position	Illumina ProbeID	ONT				EPIC array
			Smoker Reads	NonSmoker Reads	Difference	P-value	Mean difference	P-value
chr5	368271	cg12806681	39	96	-0.307692	8.45703e-08	-0.0379406	8.04326e-29
chr2	232420223	cg01940273	23	16	-0.595109	0.000346115	-0.101517	4.82298e-174
chr5	373262	cg05575921	14	21	-0.571429	0.00157921	-0.228089	0
chr5	388080	cg01958142	26	58	-0.38992	0.00183977	-0.0121629	1.80545e-10
chr5	389239	cg17472786	21	39	-0.186813	0.0448236	0.00177897	0.904279
chr5	370355	cg03491025	72	108	-0.0416667	0.0623941	-0.00191493	0.117784
chr5	373183	cg23576855	18	16	-0.347222	0.0824072	-0.178433	5.32633e-55
chr2	232421481	cg16841366	23	13	-0.254181	0.107219	-0.0683633	7.26634e-53
chr2	232421579	cg25957688	22	15	-0.181818	0.131426	-0.0106555	0.0136742
chr5	389647	cg04021706	18	34	-0.183007	0.196614	-0.00303601	0.648445
chr5	369853	cg01899089	22	28	-0.175325	0.215018	-0.0236424	1.62181e-28
chr5	374304	cg22356527	42	62	0.06298	0.218219	0.00470635	0.120419
chr2	232420578	cg13193840	14	11	0.175325	0.406522	-0.027266	4.42124e-37
chr2	232419108	cg12250513	24	17	-0.0588235	0.414634	-0.00264905	0.000340167
chr2	232419401	cg06644428	16	12	-0.0833333	0.428571	-0.0527901	6.30413e-41
chr5	368684	cg23916896	40	82	-0.047561	0.49527	-0.0362534	1.56535e-20
chr5	370298	cg20310920	22	32	0.0625	0.508036	-0.00685617	0.000603975
chr2	232417669	cg06264882	15	12	0.1	0.569231	0.0280615	0.0975314
chr2	232421924	cg10313410	34	22	0.0320856	0.641569	-0.00701674	0.0165353
chr5	362413	cg15179499	27	48	0.0462963	0.648255	0.00526832	0.0650311
chr5	378738	cg01097768	12	26	-0.0576923	0.689282	-0.0146861	1.13741e-09
chr2	232420726	cg11702639	76	64	0	1	0.000529345	0.0815566
chr2	232420896	cg24996179	125	85	0	1	0.0014017	0.110968
chr2	232421958	cg02113173	16	12	-0.0625	1	-0.00208876	0.588754
chr2	232421996	cg13598516	57	42	0	1	-0.00206338	0.686125
chr2	232424546	cg05228564	20	11	0	1	0.00261063	0.310261
chr5	342155	cg03891523	16	48	-0.0208333	1	-0.00167593	0.722539
chr5	343334	cg09078014	12	37	0.0540541	1	0.00212271	0.46546
chr5	368727	cg11902777	14	31	0	1	-0.0122779	1.41877e-17
chr5	370895	cg14744022	64	72	0	1	0.00247595	0.322739
chr5	373727	cg22103736	308	385	0	1	-0.00345227	0.00977898
chr5	373941	cg08714121	364	574	0	1	0.00436089	0.00395782
chr5	374136	cg04141806	24	34	0	1	-0.00382106	0.0762562
chr5	375651	cg24130459	36	36	0	1	-0.00102619	0.405488
chr5	386759	cg18205372	26	72	0.0277778	1	0.00291606	0.558462
chr5	389374	cg05601199	44	108	0	1	0.00101695	0.0984752
chr5	390081	cg06678548	12	29	0	1	-0.000551683	0.180598
chr5	399771	cg17248487	13	13	0.0769231	1	0.00817169	0.468407
chr5	400085	cg03604011	42	48	0	1	0.0123275	2.62222e-07
